# A truncated soil phage catechol 1,2-dioxygenase illustrates how viruses preserve and disseminate auxiliary catalytic functions in the soil microbiome

**DOI:** 10.64898/2026.03.25.714067

**Authors:** Ruonan Wu, Garry W. Buchko, John R. Cort, Deseree J. Reid, Trinidad Alfaro, Mischelle M. Schutz, Lijun Liu, Kevin P. Battaile, Scott Lovell, Ryan S. McClure, Kirsten S. Hofmockel

**Affiliations:** Earth and Biological Sciences Directorate, Pacific Northwest National Laboratory, Richland, Washington, USA; School of Molecular Biosciences, Washington State University, Pullman, Washington, USA; Seattle Structural Genomics Center for Infectious Diseases, Seattle, Washington, USA; Institute of Biological Chemistry, Washington State University, Pullman, Washington, USA; National Security Directorate, Pacific Northwest National Laboratory, Richland, Washington, USA; Protein Structure & X-Ray Crystallography Laboratory, University of Kansas, Lawrence, Kansas, USA; NYX, New York Structural Biology Center, Upton, NY, USA; Department of Agronomy, Iowa State University, Ames, Iowa, USA

**Keywords:** auxiliary metabolic gene, phage, soil, microbiome, catechol degradation

## Abstract

Bacteriophages can rewire host chemistry via auxiliary viral genes (AVGs). Using metagenomic and metatranscriptomic data from the native soil microbiome, we identified transcriptionally active AVGs, including a viral catechol 1,2-dioxygenase (V-C12DO). V-C12DO shares ∼40% sequence identity with its nearest bacterial homologs and lacks the helical dimerization domain. Despite truncation, V-C12DO retains more than ∼25% of the global consensus residues compared to C12DOs across domains of life, including the two tyrosines and two histidines that coordinate the non-heme Fe(III) active site. A 1.7 Å crystal structure also showed the conservation of the canonical β-sandwich scaffold for the iron. We next confirmed that V-C12DO cleaves catechol and remains highly active across a broad range of temperatures (30-60 °C), pH (5.5-9), and salinity (up to 2 M), exceeding those of known bacterial CD12Os. This work shows that truncated phage enzymes preserve the core catalytic chemistry and potentially further expand host metabolic versatility across dynamic environmental conditions.
