## Extended Data 1 for "A truncated soil phage catechol 1,2-dioxygenase illustrates how viruses preserve and disseminate auxiliary catalytic functions in the soil microbiome"

### Sheet: ExtendedData1
Table S1. List of identified AVGs vial metagenomic analysis of Prosser soil
AVG_ID	nucleotide sequence	amino acid sequence	length (AA)	%sequence_identifty_NCBI BLAST_nr	%coverage_NCBI BLAST_nr	PDB most similar seq	% seq ID of AVG to PDB	% coverage of AVG by PDB	clone	soluble expression	purified	activity	alphafold	activity informed by metatranscriptome	metaT average (RPKM)	metaT samples detected	COG(s)	COG(s) description	Pfam (InterPro)	Pfam description	CDD conserved domain database	CDD description	other family info	annotation	function examples	most sim	E-value	bitscore/coverage%	category	length (nucleotide)	start	end	gene arrangement (M:metabolic gene; V: viral non-hallmark gene; H: viral hallmark gene; X: hypothetical)	AVG_index	AVG_upstream	AVG_downstream
WA_Scaffold116194459_18321_18	ATGCCAGATCAAGATATACTATCAGTCTATTTATCGGGCAACTTTGATTTTTATGATAGTTACGGATTAATTGGTTGCCAACTAGTGCGTCACTTATCAAAACTCGGTGCACACGTTAATGCTATCGCTCTGGGTAAACCTGTTATGGACAATCAACCGTCCGACATTAGAGCTCTAACACAACTCCCCATACAACCTGTCGGTGGTGGCATCTTCTTAGGTTATCCTACGTCTTATCACAAACAAAGTGCGATGGCTTTTGCAGGCCCTAAAATAGCCCTTACAATGTTCGAGTCAAGTCTCCTACCTGCGGGTTGGGCAGACATTCTTAACACCATGGACGCTGTTATTGTACCTTCATGGTTTTGCAATGAGGTATTTTATAACAGTGGTGTGCGG…	MPDQDILSVYLSGNFDFYDSYGLIGCQLVRHLSKLGAHVNAIALGKPVMDNQPSDIRALTQLPIQPVGGGIFLGYPTSYHKQSAMAFAGPKIALTMFESSLLPAGWADILNTMDAVIVPSWFCNEVFYNSGVRVPVYVIPLGLSEIYSQRDRTIPKSMEEAHLFATGGHPGYTISGPSPYVPPTHYQRNPELPRPFTFLTFKDRGPRKGGVAAINAFLREFGDDENFHLVIKERSAEINLVPTNKNFTHIRSDFNESKLLNLYMSVDCLVNPNKGEGFGLIPREFAATGGIALTTAWGGTADGINEWGVPLKYKLVKADWKGNKTLEGQEVGEWAHVPEEEIAASMRRVAQQRLLHYRLAHLRAHSAKLLYSWSNFAQQVYSVWKGVADGNRTRVSVAA…	401	51	99	none	NA	NA	Yes	No			Yes	Yes	517.779	25	COG0438	Glycosyltransferase involved in cell wall bisynthesis	none	none	cd03801	GT4_PimA-like, phosphatidyl-myo-inositol mannosyltransferase	PTHR46656,SSF53756	GT4_SucroseSynthase	UDP-glucose production	70	9e-25	79.7	CAT2	1203	11324	12526	VXXXXMXXXXXXVVVXXMXVXXVXXX	18	VXXXXMXXXXXXVVVXXM	XVXXVXXX
WA_Scaffold130868320_57469_89	GTGCAGTTCACGACCCCCAGGTTCACGATCCACTTCTTCATGCACTCGGTCCCCTTCACGGAGGCCGTGTGCCGTCACCAGTCCTCGTTGGGCGGATCCGAGTCGGCGTGTCGCACGCTGGCGGAGGGCCTCGCACGGCGCGGGCATGACGTGCATATCTTCGCCACGCAGCTCGAGGCGCCCGGCGAGTACTTCGGCGTCGAGTGGCACCCGGCGGAGCAGCTGGGCGACGTCATGTCGTTCGCCCCGCCCGACGTGTTCGTGTCGCTGCGAATGCCCCACGTGTTCCAGCAGCACATCCCCGCGAAGCTGCGGATCCTCTGGACGCAGGACCTCCTGATCGACGAGTCGGTGCTCGGGCAGCTGTACTCGCTCGATCGCACCGTGTTCGTCAGCGAG…	VQFTTPRFTIHFFMHSVPFTEAVCRHQSSLGGSESACRTLAEGLARRGHDVHIFATQLEAPGEYFGVEWHPAEQLGDVMSFAPPDVFVSLRMPHVFQQHIPAKLRILWTQDLLIDESVLGQLYSLDRTVFVSEYHREQWCNLQPVLRPGAWVTRNPIELGELPTEMPEKVAQRLIHISRPERGHDGLLALWPEIRRRHPEATLAVCRYSSMYDKGGWGKVCQDYDRRMQAMNAEVGGIVFLGELNKTQLYREIAQSVAMLYPTSQDGFAETNCVAATEAQACGTPIIASRRGALPETVDPHAGILIDGDVLASADVREEFYAAVDQIFELHAGDPDTYALLQRAGRSHAARSSADNVARDWERMLFETFSNRYEAHKIEVLRQLLQWDNHAHAKRVAQD…	1301	37	79	3OKC	28	9	Yes	No			No	Yes	517.779	25	COG0438,COG0463,COG2227	Glycosyltransferase involved in cell wall bisynthesis; Glycosyltransferase involved in cell wall bisynthesis; 2-polyprenyl-3-methyl-5-hydroxy-6-metoxy-1,4-benzoquinol methylase	pfam13692, pfam08242, pfam00535, pfam13578	Glycosyl transferases group 1 (pfam13692); methyltransferase domain (pfam08242);glycosyltransferase family 2 (pfam00535); methyltransferase domain (pfam13578)	cd03801,cd02440,cd02511		TIGR03449,PLN02396,PRK10073	GT4_SucroseSynthase	UDP-glucose production	60	1.1e-41	131.2	CAT2	3903	50826	54728	XXXMXXXXXXXXXXXXXXXXXXXXXVMXVXXXVXXXXXXMMXXXXXXXXMXXVXXMXXXVXVXXXXXVVXXVXXXXXXVXVXXXVXXVMXVV	89	XXXMXXXXXXXXXXXXXXXXXXXXXVMXVXXXVXXXXXXMMXXXXXXXXMXXVXXMXXXVXVXXXXXVVXXVXXXXXXVXVXXXVXXVM	XVV
WA_Scaffold143370188_24853_24	ATGATGTCTCCTGACGCGATCATCGCGGCCGTCGCGCCGAACGCCTTACCGACGTATCGCGTCGCGTTCCTGTGCGCCTCGGCGGTGCTGCCGATCTTCGGCGTGATGAAAAACGAGTTCCGCCTGTCGCACTTCCTCGCGCAGCTGCTCCACGAGAGCGGCGGCCTGACGCGGACCGTCGAGAGCCTGAACTACACCGCCTTGCGCATCACGCAGGTATGGCCGACGCGGTTCCCGACCGTGGCCTCGGCGCAACCGTACGCGCGGAAGCCAGCGGCGCTCGCGAACAAAGTCTACGGCGGTCGGATGGGCAACACCGTCCAGGCCGACGACGGCTGGCGATACATCGGGCGCGGGATGCTCCAGTTGACCGGCCGCGAGAACTACACGCGCGTCGGC…	MMSPDAIIAAVAPNALPTYRVAFLCASAVLPIFGVMKNEFRLSHFLAQLLHESGGLTRTVESLNYTALRITQVWPTRFPTVASAQPYARKPAALANKVYGGRMGNTVQADDGWRYIGRGMLQLTGRENYTRVGAALGIDLAGDPDLVLRPEFSLSAAAVVWKGCGGNEFADLDDLRKVTRAINGGYTGLLERGVWLTKVRRAMGLSETVKA-	212	55	90	4OK7	34	85	Yes	No			Yes	Yes	901.232	4	COG3179	Chitinase, GH19 family	pfam00182	Chitinase class I, GH19	cd00325	Glycoside hydrolase family 19, chitinase domain		GH19_Chitinase	chitin/chitosan degradation	55	2.6E-57/6.50E-30	187.4/0.523809524	CAT1	636	20069	20704	HVXHMVVXVHVXXVXXXXVXXXXMXVXVHX	24	HVXHMVVXVHVXXVXXXXVXXXXM	XVXVHX
WA_Scaffold167288863_165279_72	ATGGCCCAGCTACTTCGTATCGCTCCCCTACGACGGTCAAGAACGCTGCGTGCTCGTATAGCCATGTACTGGACGTGGATCTGCCGCGGCTTCAGTCGTATGAGCTGGCCCTTAGAGCCAGAAATGATGTTGGCCGAGAACGGTGTAGCGCAGGTCATGCCGACACGCTCAGACGCTCGTTGTAATTTCTGCTCCCGGCCCCGGAATGAAGTTAAGAGGCTGGTCGCTGGCGCGTCTGACAACGTTCATATCTGCGACCGCTGCGTTGCGAACATGGGCACCGTTCTCGCAAAGCTCAAGGCAGAGACCTCAAGAAGAAAGACTCCCCAGGACAAGTCTTTGAGGCGTCCGAAAGAAATTGTGGAGATCATTTCGGAGTCCGTGATCAGCCAAGAGGAT…	MAQLLRIAPLRRSRTLRARIAMYWTWICRGFSRMSWPLEPEMMLAENGVAQVMPTRSDARCNFCSRPRNEVKRLVAGASDNVHICDRCVANMGTVLAKLKAETSRRKTPQDKSLRRPKEIVEIISESVISQEDAKREVAIAVYEHYRRRQVVQSGGSIQLDGEPVELEKSNILMLGPSGSGKTLIAKAVAKMLDVPFFVGDATRLTQAGYVGDDVESLLQGLMVDAGHDLDRAQWGIVFIDEIDKLARKSGRSASGYRDVSGEGVQQSLLKLIEGSVIPLNKGRGNTTTAVTTTTTIDTTNILFICAGSFAGIEDVIAQRLNKGARVGFGRDLRSEYSKTALYAAATVEDIQDFGLIPELVGRLPVLTSTYELTEDEMIEILTTPTNSVCKQFQALYSL…	476	47	84	6VFS	46	81	Yes				Yes	Yes	70.1431	2	COG1219	ATP-dependent protease Clp, ATPase subunit ClpX	pfam07724	AAA domain (Cdc48 subfamily)	cd19497	ATP-dependent Clp protease ATP-binding subunit ClpX	smart00994,TIGR00382,PRK05342	ATP-dependent Clp protease, ATP-binding regulatory subunit	Protein metabolism	47	2.5e-112	372.5	CAT2	1428	49192	50619	XXXXXXXXXXXXXXXXXXXXXXVMXMXXXXXXXMVXXXXXXXXVXXXMXXXXMXXVXVXXXXXXXXXMXXXMVMXVXXVMXVXVVMMXMXXXXXXXVVXVVVVVVVVVVVVVXVVVXXMXVXVVVMXXVVVVXVXVXVVXVVVXVMVVVXXXXXVXVVVXXXXXXV	72	XXXXXXXXXXXXXXXXXXXXXXVMXMXXXXXXXMVXXXXXXXXVXXXMXXXXMXXVXVXXXXXXXXXMXXXM	VMXVXXVMXVXVVMMXMXXXXXXXVVXVVVVVVVVVVVVVXVVVXXMXVXVVVMXXVVVVXVXVXVVXVVVXVMVVVXXXXXVXVVVXXXXXXV
WA_Scaffold167288922_18095_17	ATGCGAAGTCTGCTCTCAATCCTGGTTGTGTTGGGATTCACGTCCGCGGCTTACGCCCAAAGCACGTGCTATTGCAGCATCACGTGTCCGGTACAGACCACGCTTCAGTGCGTGAAGCTGTGCCCTTGCCCGACCCCAACACCCACGCCGACTCCGGCAGCCAAGGCGTACACGTACTACGTGAAAGCGGGTAAGTTGTATGATACCTGTGGTGAGCGGGTTATCTTGAAGGGCGTCAACCAGCTCGGTCAGTACATCGACGAGGGCGGCGCGAGCATGGCGGAGATCGCAAAGACCGGTGCGAACGCGGTGCGGATCTTCTGGTACGTGACAAGAGGGCAGGGCGTTGCGGGGATGGAGCCGCTGATCAAAGCAGCGCTGGCCAATCGCCTGGTGCCC…	MRSLLSILVVLGFTSAAYAQSTCYCSITCPVQTTLQCVKLCPCPTPTPTPTPAAKAYTYYVKAGKLYDTCGERVILKGVNQLGQYIDEGGASMAEIAKTGANAVRIFWYVTRGQGVAGMEPLIKAALANRLVPILEAHDSTCAWTMDGIEAAWTTPAAVALIKKYQRHVIVNIANEANAPDLNTFTATYSRIIKKMRAAGVRVPLMIDAASRCGRDWQSLLNQGRALLAADPERNLIFSAHLYDPMSAEAYAAAFRQFNDLGLAFVVGEFANREPPGCGRSIDYRALIREAQRAEIGWLAWSWGDNNPGSDWNGDCPLFDMTDTFSSTSLRDWGLEVMMTDPYSAKVTSVRPHSLSNGGKCKQ-	364	54	84	1WKY	32	84	Yes	No			Yes	Yes	24.5746	2	COG2730	Aryl-phospho-beta-D-glucosidase BglC, GH1 family	pfam00150	Cellulase (glycosyl hydrolase family 5)	none			GH5_MannanEndo-1,4-beta-mannosidase	Fructose and mannose metabolism	39	3.8E-65/6.70E-28/9.50E-35	212.8/0.88/122.4	CAT2	1092	9104	10195	XVXXXXXXXXXXXXXXMXVXXXXXMXVXXXX	17	XVXXXXXXXXXXXXXXM	XVXXXXXMXVXXXX
WA_Scaffold168269792_3407_2	ATGAACTACTCGGAACGTGAACGGCCCGGCGACTGGGCGGAACAAGGCGCGTGCCGCGGGTCCCCGACGAAATGGTGGTACCCGACCGAGGTGAAGAACCCCAGCCGTGAAGAGACAGAAGCGCGCCGTATCTGCGCTGACTGTCCAGTGCGGTCAGAGTGTTTGGAGTTCGCTATGAGAACCCATGAGAAGAACGGGATTTGGGGTGGGAAGAACTTCAAGGAACGGGAACAGTTGCGGCGTCGTCGCCGCCGTGAAGCGAAACGGCAAACCGAGACGCTCCCTTGGCGCGACCATGAACCTTTGACGTTGGAGCAGCAGGCATGCCGGGCAGCGTTCAAGTGA	MNYSERERPGDWAEQGACRGSPTKWWYPTEVKNPSREETEARRICADCPVRSECLEFAMRTHEKNGIWGGKNFKEREQLRRRRRREAKRQTETLPWRDHEPLTLEQQACRAAFK-	115	47	61	5OAY	34	69	Yes	No			Yes	Yes	22.3329	3	no COG		pfam02467	Transcription factor WhiB	none			WhiB-like (Wbl) Transcriptional Regulator, redox sensing, specific to Actinobacteria	Sporulation	45	2.5e-19	62.7	CAT2	345	322	666	VMVXXXXX	2	VM	VXXXXX
WA_Scaffold180199639_86689_109	ATGGCGGACAAAAAAGAGGTTGTTGACTCGTGGGAGAAACTGGGCATCGGACCGACTGGCATGGGCCAGATTCCGAAGCTTCTAGATTTGCTCTGGCACGTGTCGCCAAAGCTCACCGTGTGTTTGGTGGGTGAAACCGGCATCGGCAAAACGCCAATCGTACATCAGTGGTGCAAACGCCATAACGGCTTCATGCGAACGTTGAACTTTGGTCACATGACCCAAGAAGAGGTGAGCATGATTATGTTCACCGAGCGTGGAGACACGTTTGATTTTATTCCGCCCCGGTGGCTCGTTGAGCTCAATGAAGAGGCCGAGAAAAAGGGCCTGGCGGTGCTATTTCTTGATGAGTGGAATCGCGGCGATAAAGCCATGGTCAACGCATTGTTTACGCTGACC…	MADKKEVVDSWEKLGIGPTGMGQIPKLLDLLWHVSPKLTVCLVGETGIGKTPIVHQWCKRHNGFMRTLNFGHMTQEEVSMIMFTERGDTFDFIPPRWLVELNEEAEKKGLAVLFLDEWNRGDKAMVNALFTLTDERRIHNFTLHKNVLVVAAMNPSDGSYLVNEAEKDHAIRKRLNFVYCVHDLQAWVQYSKEAEFHPLVPAFIKAASTFLYDKGMRDAGKAFPCPSNWEKVSNILLAAGKARMELTDSAVRTLVEGQIGSTAADKFLRFVADQNSLIQPSEIIESYTLNSDVRKKVASLLNYRIDPQTHQFVKKDERKNSASIINELNRGLAIELFSSMPDVSKIARPLALYISDLPNELAMALAAQYLREERKNKGAQGEAYLNKLSQALGKFDQFK…	421	33	88	none	NA	NA	Yes				Yes	No	NA	NA	COG1483		pfam07728	AAA domain (dynein-related subfamily)	cd00009	AAA	smart00382	AAA-family ATPase, P-loop_NTPase superfamily / alkaline phophatase	Folate biosynthesis	45	1.3e-25	84	CAT2	1263	76962	78224	XXXXXXXXVXXXXXXXXXXXXXXXXXXXXMXXXXXXXXXXVVVVXXXXXXXXXVXXXXXXXVXXXXXXXXXMMXXXXXVVVXVVXXVXVXXXXXXXXMXMXXXXXXXXMVXVXX	109	XXXXXXXXVXXXXXXXXXXXXXXXXXXXXMXXXXXXXXXXVVVVXXXXXXXXXVXXXXXXXVXXXXXXXXXMMXXXXXVVVXVVXXVXVXXXXXXXXMXMXXXXXXXXM	VXVXX
WA_Scaffold189871986_53452_24	ATGACCACGGCCCAGTCGGGGATGAAGCGGTACACGGGCACCAACGTGTTCGACGCAGCGGTGTCACGGCTCATCTCGTTGTACGAGGAGGGTCACACCGTCGTGCTCGCGTTCTCCGCGGGGAAGGACTCGGGGGTGTGTCTGGAGTTGATGATCCTCGCCGCGGAGGCCACGGGCCGGCTCCCGGTGCAGGTCATCATGCGCGACGAGGAGATCATGCTCCCCGGGACGTACGAGTACGCCGAGCGGGTGGCGCAGCGGCCGGAAGTGGACTTCCGGTGGGTCGTGGCGAACCAGCCGGTCATCAATGCGTTCAACCGGACGGCCCCGTACTTCTGGGTGTTCGACCCGCTGCTCCCGCCCTCGAAGTGGGTCCGTACGCCGCCGAGCTTCGCAGAG…	MTTAQSGMKRYTGTNVFDAAVSRLISLYEEGHTVVLAFSAGKDSGVCLELMILAAEATGRLPVQVIMRDEEIMLPGTYEYAERVAQRPEVDFRWVVANQPVINAFNRTAPYFWVFDPLLPPSKWVRTPPSFAEHIHDKHINALNTSDRFPLPDGKWRVTVTGLRTEESARRKLGLHSMKRFYTKGGKDGLRMAWPIYDWKVGDVWRAVREFGWDYNRAYDTMTMLGIPPRQQRIGPPTMTATSVSESLLPASKAWPGWWERVCDRLPGVRQAANFGAAAIFPRRRTGETWAQTYQRECIDDAPAEWIAERARYVAKVAVDRHRRHSREPYPETKPCLHCIATSSWKKLTRAMYSGDPFGMRVDGYLSTKAENPLHRPYIDPEFFRPGAGTWGEGKPSW-	399	56	97	none	NA	NA	Yes				Yes	No	NA	NA	COG3969	Predicted phosphoadenosine phosphosulfate sulfurtransferase, contains C-terminal DUF3440 domain	pfam01507	Phosphoadenosine phosphosulfate reductase family	cd23947	PAPS_reductase-like_YbdN	PRK13795,DUF2272	Phosphoadenosine Phosphosulfate Reductase	Sulfur metabolism	51	2.9E-33/3.30E-24	107.9/87.7	CAT1	1197	19754	20950	XXXXXXXXXXXHXXXVXXVXXMXMXXXXVXXXXXHXXXXXXMVMVXXXXXXXXXXMXXVXXVXXVMXXXXVXXXXXXXXXVXXX	24	XXXXXXXXXXXHXXXVXXVXXMXM	XXXXVXXXXXHXXXXXXMVMVXXXXXXXXXXMXXVXXVXXVMXXXXVXXXXXXXXXVXXX
WA_Scaffold219829630_37906_16	GTGAATAAGATCGCCGACTTTTGGAGCCGCCCGCCCACCATTGAACTGAACAATTTCAAATACAAGGCGCTCTCGAATTGGTCCTACAATCTCGCGGTCGGATGCAATCACGCCTGCCGATTCTGCTACGTGCCCGAGGTCAGCACGAACCGCATGGCCGGCAAGATGGCCGAGGTCGGCGTCGCTGATCCGGACGAAGAATGGGGCAACTACGTTTTCGTGCGGCCCTTTGACGAGAACGCCTTTCGCGCATCGCTCAGGCGGGCAATCAAAGAGGACGCCGGCGGCAAATTGCCGGCGGATGGGAACCGGGCGATCATGCTTTGCACGACCACCGATCCTTACCAAACGATCTACCACCCGGACGAGGCCATGCGGAAAAAGTTGAACGGCGGGCTT…	VNKIADFWSRPPTIELNNFKYKALSNWSYNLAVGCNHACRFCYVPEVSTNRMAGKMAEVGVADPDEEWGNYVFVRPFDENAFRASLRRAIKEDAGGKLPADGNRAIMLCTTTDPYQTIYHPDEAMRKKLNGGLEEAVRRGLTIIRDESDLNVRILTRSPLAVRDFDLMATFGGRLMFGMSIPTLNDQLARIYEPHAPSPSKRRETLRKAKIAGLHVYCAVAPTYPECDRDDLQATFKALTEIEPMTIFHEPINIRAENVERIKAHAEAHGFTVDLSPFENSLTWAKYARAQLELVETVAKELNLYSRLHLWPDKDLPGKIRDQRFTEWCMQWWARLSEWPTIPKSTNQHRLYEKDQLPGFSDTGREREGKTH	373	56	90	none	NA	NA	Yes	No			Yes	No	NA	NA	COG1533	DNA thymine dimer repair photolyase	pfam04055	Radical SAM superfamily	none			Radical_SAM_domain_protein	Radical-based catalysis	45	1.4e-48	160.6	CAT1	1119	10201	11319	VXXXXXXXXXMXMXXMXVMXXXXXXVXXXXXXXXXXXXXXXXXXVXXXVXXXXMXXVHVX	16	VXXXXXXXXXMXMXXM	XVMXXXXXXVXXXXXXXXXXXXXXXXXXVXXXVXXXXMXXVHVX
WA_Scaffold239835179_57719_48	ATGACGATTGACATTACCAGTGTCGTGAACGACCTGGACGAACTTACGGGCGCGACACTCAAGTTCGCATCCATCAACCGGACGGGTCCGTTTTGGCCGGACAAGGTCACTCCCGAATCCGACACTGACCACACGGTGCACGTCGGGTGGCTCGCCTGTTGTCTCGCGGACCGGTTCTATCCTTTCCTCGACGTTGGTCTCGTGGCTAGCTACTCACTCGTCCACGACGGCACCGAGATCCATGCCGGTGACACTCCCACCCTGATGGGCCTCACCGATGCCGAGGGTTCTTCCAAGGCCCGCCGCGAAGAGGCCGCCATGCGGCAACTACTCCACGAATTCAACGGAGGAGCCGCAAACTGGTTCGCACGGATGGTCCTCTCCTACGAGGCGAACGAA…	MTIDITSVVNDLDELTGATLKFASINRTGPFWPDKVTPESDTDHTVHVGWLACCLADRFYPFLDVGLVASYSLVHDGTEIHAGDTPTLMGLTDAEGSSKARREEAAMRQLLHEFNGGAANWFARMVLSYEANEHLEARFVKAVDKIAPKLVHLHDGCTQLIADSVTTHEWSQRLLKQRIEMEQYLPRSEFPMIYHIHHEVGRRLILTLEAHYG-	214	46	92	3KH1	33	54	Yes				Yes	No	NA	NA	COG1896	5'-deoxynucleotidase YfbR and related HD superfamily hydrolases	pfam13023	HD domain, metal dependent phosphohydrolase	none			Hydrolases_of_HD_superfamily (not quite specific)	Folate biosynthesis	55	5.9e-21	69.1	CAT1	642	36844	37485	MXMVXXVVXVVHVXXVVXXXXVXVXXVXXXXXXVXXXXXVXVVXXVVMVXMXXXXXXXXXXXXVXXXXXXMMXXXXXXXXXXXXXXXXXXXXXXXXXVXXXXXXXXXXXXXXXX	48	MXMVXXVVXVVHVXXVVXXXXVXVXXVXXXXXXVXXXXXVXVVXXVVM	VXMXXXXXXXXXXXXVXXXXXXMMXXXXXXXXXXXXXXXXXXXXXXXXXVXXXXXXXXXXXXXXXX
WA_Scaffold239835179_57719_71	ATGAAGCGACTCACCACATTGACCATTGAGGTACGAGACTGGCAAGTCCTCGGAGCCTGTAACCGGCATGACCCTGACCTGTGGTTCGCCGACCACGGGCGCGCCTCCCGCGAACGCAGATTGTACGCCAAATCGGTGTGCTTCGGTGAGTGCCCGGTTATATCTGAATGCCTCCAGTGGGCTCTCCAAAACCATGACCCGTATGCAATTCTGGGTGGGCTCACATACCGGGAGCGGAAGAGGATCACCTCAAATCACCCGGATGCCGTTCCGGCGGTCGTGCCCGCAGCGCACGACGAGCAGCTTTAG	MKRLTTLTIEVRDWQVLGACNRHDPDLWFADHGRASRERRLYAKSVCFGECPVISECLQWALQNHDPYAILGGLTYRERKRITSNHPDAVPAVVPAAHDEQL-	103	42	92	5OAY	29	68	Yes	No			?	Yes	22.3329	3	no COG		pfam02467	Transcription factor WhiB	none			WhiB-like (Wbl) Transcriptional Regulator, redox sensing, specific to Actinobacteria	Sporulation	55	8.5e-22	70.6	CAT1	309	44606	44914	MXMVXXVVXVVHVXXVVXXXXVXVXXVXXXXXXVXXXXXVXVVXXVVMVXMXXXXXXXXXXXXVXXXXXXMMXXXXXXXXXXXXXXXXXXXXXXXXXVXXXXXXXXXXXXXXXX	71	MXMVXXVVXVVHVXXVVXXXXVXVXXVXXXXXXVXXXXXVXVVXXVVMVXMXXXXXXXXXXXXVXXXXXXM	MXXXXXXXXXXXXXXXXXXXXXXXXXVXXXXXXXXXXXXXXXX
WA_Scaffold251839899_6738_7	ATGCCTACAACAATTAGACTAAATGGAGAAATCGGCTGGCAAGTTTCAGCTATAGATGTTATCCGTCAACTTGAAGAAGCTGCTTTAGTTGACAAGCAAATTACAATTGCTTTCGAGTGGTGCCCAGGTGGAGAAGTATTCCAAGCCTTAGCGATCTATAACGCAATCCGCAAACTCAAAGATTCAGGAGTCGAGATCGTAGCTCAAGTAGAAGTCTTAGCTGCATCCGCTTATTCATTCATCGCCTTAGCGTGTTCAAAAGTTCTTGTCAATTCAACAGCCTTTATAATGATTCACCGTGCATGGGGTTTAGTACGCTCCGAAAGTGATGCAAAGAACCTTGAAGACATCAACAATCTAATGGTTCAATTATACGCTAAGAAAACTGGCAAATCAGAA…	MPTTIRLNGEIGWQVSAIDVIRQLEEAALVDKQITIAFEWCPGGEVFQALAIYNAIRKLKDSGVEIVAQVEVLAASAYSFIALACSKVLVNSTAFIMIHRAWGLVRSESDAKNLEDINNLMVQLYAKKTGKSEDEIKQMINNESWMTAEEALAEGFADQVIDVLSTPEVEEVTSLLKNHISSSINKTTEINAVNALSALTDLYTKTKNNNSKMLDKINATLGLDVKASIEDSINAIGQLVSKANLIAAKEQAIADLTTKVTALETEVQANRTERAQQLVNEAIASGQINGKASENWLKLATNDYEGTKALIADLPKSKVKLSQVVNASVADANAKASEIKLSPFQTALQEAKGANQK-	358	39	95	6HWM	32	33	Yes	No			Yes	Yes	70.1431	2	COG0740	ATP-dependent protease ClpP, protease subunit	pfam00574	Clp protease	cd07016	S14_ClpP_1, ATP-dependent, highly conserved serine protease	PRK12553,TIGR00705	AAA+-type ATP-dependent protease, Clp protease, protease subunit	Protein metabolism	55	2.1e-27	90.3	CAT2	1074	4408	5481	XVVVMXMVX	7	XVVVMXM	VX
WA_Scaffold2822071_25942_8	ATGCAACTCACAGATCAACAGTTTCGCCTTGTTTGCCCCGCGCTCGCGCCCGCGCGCCGCGCCGAGATGCTGCCGCACCTGAACGCGGCGATGGCGCGCTTCCAGATCAACACGAAGCACCGCGCGGCGGCCTACCTCGCAAACCTGATCCACGAATCGCAGAGCTTCGCGCGCCTCTCGGAGAATTTGAACTACCGCGCCTCCGGCCTCCTCGACACCTTCCGCAAGTACTTCACCCCGCAGCTCGCCGCCATCTACGCGCACAAGCCGGAGAAGATCGCGAGCCGCGTCTATGCGAACCGCATGGGGAACGGCGACGAGGCGAGCGGCGACGGGTGGAAGTATCGCGGGCGCGGCGGTATCCAGCGCACCGGCAAAAACAATTACACGCGCGCGGCG…	MQLTDQQFRLVCPALAPARRAEMLPHLNAAMARFQINTKHRAAAYLANLIHESQSFARLSENLNYRASGLLDTFRKYFTPQLAAIYAHKPEKIASRVYANRMGNGDEASGDGWKYRGRGGIQRTGKNNYTRAAAALGIDCVNHPELLEQPRYAALSDALFWADNRLNQLADCLTGRHDANETKTLTAICRRINGGTNGLADRLRNYWRVLAVLERQQSATVADNALRLSISRSPLIPTPETHTPEEIAACRACPEKSQAAEAATVQEQERATRLIDMAERVPASAAKTMATSVWARTGGHAMKAGGTFLLALQAGSVGAWLAVAVVIGFLVFLVVSNRRDLKRWFNLVLLKGKDLFLEAA-	361	51	57	4OK7	40	51	Yes	No			Yes	Yes	901.232	4	COG3179	Chitinase, GH19 family	pfam00182	Chitinase class I, GH19	cd00325	Glycoside hydrolase family 19, chitinase domain		GH19_Chitinase	chitin/chitosan degradation	51	1.2E-55/1.90E-33	182.3/0.701298701	CAT1	1083	3792	4874	XXXVXXXMXXXXXXXXXXXVHHXVVVXXXXVVXVVXHXXVX	8	XXXVXXXM	XXXXXXXXXXXVHHXVVVXXXXVVXVVXHXXVX
WA_Scaffold288104292_35534_9	GTGCGGAGGGGCATCCCTCTCCTGCTGGCGGCTAGCTTGATCGCAGGCGGTGCCGTAGTCGCCGCTCAGGACTCCGACCCCGTCATCGTTGCCGCCGGTGACATCTCACCCGTGGGCATCGGTGCGCAGAAGGCCACATCCAATCTCGCTATCAAGATCGCGCCCACCGCAGTCCTTACCCTGGGTGATAACCAGTATCAGAACGGGGAGCTGTCCAACTACAAGGCGTACTACCACCCGACATGGGGGCGGCTGAAGGCAATTACGTACCCGGCTCCTGGAAACCATGACCCCTGGTCGAGCGGGTACCGAACGTACTGGGGTGCCAGAGCGCCGTCCCCCTACCGTTCCTTCGTCATCGGGGAGTGGCTGATTCTGCAACTCGACTCCACGCGGAAC…	VRRGIPLLLAASLIAGGAVVAAQDSDPVIVAAGDISPVGIGAQKATSNLAIKIAPTAVLTLGDNQYQNGELSNYKAYYHPTWGRLKAITYPAPGNHDPWSSGYRTYWGARAPSPYRSFVIGEWLILQLDSTRNMAKGSPQHSFVAKQLAANEKACVLAYWHHPRFSSGSVHGSNPKSGPIWQLLYQYRADVVLAGHDHLYERFAKLNPAGQVDAGGIRQFTSGLGGKSRYGFGSRRTGSQFRFNKAFGVLKMTLSPGGYEWRFLQVNGAVIDQGRDSCVS-	281	60	90	6GIT	28	64	Yes	No			Yes	No	NA	NA	COG1409	3',5'-cyclic AMP phosphodiesterase CpdA	none	none	cd07378	acid phosphatase 5 and related proteins, metallophosphatase domain	PLN02533	AlkalinePhosphatase	Folate biosynthesis	37	4.3e-65	209.7	CAT2	843	5403	6245	XMVXXXVXMVVXXXXXXXXVXXXXVXXXXXXXXXXXXV	9	XMVXXXVXM	VVXXXXXXXXVXXXXVXXXXXXXXXXXXV
WA_Scaffold292368993_92346_35	ATGCCGCTCGCCAATGGCAACAAAATCTGGTTCGTCGGCGACAGCAAGACGAAAGGCGAGATCGGGAACACCGCCTACACCAAGAGTTACCGGCACCGGACGGTTGCCCGGCTCGCGTCGATGGGGCTCACCCTGACCCCGGTCGGCACGTACACCGACACCGCCGGCGTCAAGCATTCCGGCGTGAACAGCACCACGCTGACGCAGCACCTCGCCGAGATTCAGGGCAAGTTCTCGACGCACGCACCCGACCTGATCGTGCTCGACGGCGGGACCAACGACGCCGGGTCGCCCGGCGGGTACTCGTCGGGCGACACCATCGTCACCCGCATCGCCACGATCGTCGACTGGGTGCTCGCACAGAACGCCACGGTGCGGATCCTGGTCAACCGGCAGCCG…	MPLANGNKIWFVGDSKTKGEIGNTAYTKSYRHRTVARLASMGLTLTPVGTYTDTAGVKHSGVNSTTLTQHLAEIQGKFSTHAPDLIVLDGGTNDAGSPGGYSSGDTIVTRIATIVDWVLAQNATVRILVNRQPLVFTPGSATQTGALRRAAQLLPAMIASKDQARTRWFDSTILRRSDLFDDVHPDDGGADRQAHMAADQIQRWSATGWLGAWSTDFDIPPTVGGAISSGADW-	234	27	93	none	NA	NA	Yes				Yes	No	NA	NA	COG2755	ATP-dependent protease ClpP, protease subunit	pfam13472	GDSL-like Lipase/Acylhydrolase family	cd01833	XynB_like hydrolase		Carbohydrate esterase family 3, acetyl_xylan_esterase	xylan degradation	53	6e-21	0.958763	CAT1	702	18349	19050	XXXVXXXXVXXXVHHXXVXVXHXXXXXXXXXXXMMVXXXXVXHXXXXHVXXVXXXHXVXVVVVXXXVXVXHVXVXXXXXXXXXXXXVXXXXXMXXXXVXXXXXXXXVXXXXXMXXXXXXXXXXHXXXX	35	XXXVXXXXVXXXVHHXXVXVXHXXXXXXXXXXXMM	VXXXXVXHXXXXHVXXVXXXHXVXVVVVXXXVXVXHVXVXXXXXXXXXXXXVXXXXXMXXXXVXXXXXXXXVXXXXXMXXXXXXXXXXHXXXX
WA_Scaffold299568230_28604_33	GTGACTGACACTGATCGCCTTGGCATGACGTTGGTTGAAGGCTCCGATACAATCGGTGCAGTCGGCGGTTTGAAGGACAAGGTCAACGAAGCGCTGCAGACTCTTGATGTGACTGCAGGCCGAGTGTTTTGCACTAGTACTACTCGGCCAACCACAAATCTGTTCTCTGGCATGCAGGCATACGAGATGGATACCAAGAGGACAATTGTAAGTCCTCGTGGGATTTCAGGGGAATGGGCAGTAGAGAATCAGGAGCCTATTGGCGCAGGCATGGTTCGAGGGCTTCGGCCCATCAGATCGTTTGGAGAGGATGCAAATCACTCCGCATTCCCAAGCGCCGTAACGCTGCTAGATGGCAATATCATGGTCGTTTGGAGGCAGGGCACAGACCACGCGACT…	VTDTDRLGMTLVEGSDTIGAVGGLKDKVNEALQTLDVTAGRVFCTSTTRPTTNLFSGMQAYEMDTKRTIVSPRGISGEWAVENQEPIGAGMVRGLRPIRSFGEDANHSAFPSAVTLLDGNIMVVWRQGTDHATTRDGIIRKSYSDDQGRTWFGTATIASGSPAGTDLRDPCVSLSLDGSKIYLSYFKGTAALAAAGVFFRASTDGGNTWSAEVRIDNALPWAASSAPVVELNDGTLVMPYYGRSGVETRDSVWVAKSTTQGATWVNTRIYNGQTAAADYQEPYIAMRGIKGYIAYRVGTAGNIGVSYTSDNTANWSGVAVAFVGTGRPTVINVNSATWAIVYRKLSNGDAVMRSTRSTTGIAWTPERVLDPAKSAAGWMTYAGGDKVGPNTYFCIMAQE…	639	43	85	none	NA	NA	Yes				Yes	No	NA	NA	COG4692	Predicted neuraminidase (sialidase)	pfam13088	BNR repeat-like domain	cd15482	Non-viral sialidases		GH33_Sialidase	Biofilm formation and pathogenesis	57	4.1e-17	0.903509	CAT1	1917	22564	24480	VXVXXVVXXXXVXXVVHVVXVVVVXXVXVXXXMXXXXVX	33	VXVXXVVXXXXVXXVVHVVXVVVVXXVXVXXXM	XXXXVX
WA_Scaffold351430428_114648_116	ATGACGAAAACGAAAAAGAAACTGTCCCCGGAACACATCATTGCCAAGGCACACACCATTCTCGCTGAGCAGTTGGGTGTCGATGAAACTGAAATCACACCTGACGCGTTGTTCGCGGATGACTTAGGAGCCGATTCACTCGATTATGTCGAAGTTGTGATGGCGTTCGAAGAAGAATTCGGGATTGAAATCAACGATGCTGACGTGGACAAGATGACCCGTGTACGTCAGATGACGGATTACCTCACGCGGCGACTCGCGTGA	MTKTKKKLSPEHIIAKAHTILAEQLGVDETEITPDALFADDLGADSLDYVEVVMAFEEEFGIEINDADVDKMTRVRQMTDYLTRRLA-	88	70	99	6LVT	47	90	No				Yes	Yes	8.63182	2	COG0236	Acyl carrier protein	pfam00550	Phosphopantetheine attachment site	none		smart00823, PRK0982,TIGR00517	Acyl_carrier_protein	Fatty acid biosynthesis	35	7.9E-24/8.10E-21	79.7/75.6	CAT2	264	58928	59191	XXXXXXVMMXXXXVXVXXXVXXXVXXXXXXXXVXXXVXXXXXXXXXXXVXXXXXXXXVXXXXXXXXXXXXXXXXXXXXXXXXXXXVVXVVXVVVVVXMXXXVXXMXXXMXXXMXXMMXXXXXXXXXXXXXVXXXXXXXXXXXMXXXXXXXXXVVXXXVXXXXVXVVXXVXXVXVXXXXXVVXXX	116	XXXXXXVMMXXXXVXVXXXVXXXVXXXXXXXXVXXXVXXXXXXXXXXXVXXXXXXXXVXXXXXXXXXXXXXXXXXXXXXXXXXXXVVXVVXVVVVVXMXXXVXXMXXXMXXXMXXM	MXXXXXXXXXXXXXVXXXXXXXXXXXMXXXXXXXXXVVXXXVXXXXVXVVXXVXXVXVXXXXXVVXXX
WA_Scaffold360944277_51551_12	ATGCTCCTATCCATTGTCAGTGGCACATACAACCGCCTCTCGCTGCTGCAGCAGATGGTGCAGTCTGCTCGGCGCTATTTGCATGGGGGCGCGTCATGCGAATTCGTGATTGTCGATGGTGGCAGCACAGATAGAACACAGGCCTGGTGTCAAGCACAGCCCGATATTTATCTCATCGAACATGGAGCGCTGCTCGGCGGCATCAAGGCCTTTTGCGATGGCGCGTTCGCGGCACGCGGCAAGTATGTGTTGATGTGTAATGATGACGTTGAGATCATTGATTACAGCATCCTGGCCGCCATCGCCTATCTTGAGGAGCATCCCCTCTGCGGTGCGGTGGCCTTTGCCGATGATCGGCCCGCAGTGGGCAAGCCTGCCGGATTCCACGTGCAGACCATG…	MLLSIVSGTYNRLSLLQQMVQSARRYLHGGASCEFVIVDGGSTDRTQAWCQAQPDIYLIEHGALLGGIKAFCDGAFAARGKYVLMCNDDVEIIDYSILAAIAYLEEHPLCGAVAFADDRPAVGKPAGFHVQTMTALNIDGRLVSLPYAQVGLYRRWLGDLCGWWGANDPAFKSHTYGGDNYLTARILEYGYTVDAVQGVRVRDIVARDSLREHNTQQDSGPSGYYTRFVNPPQMKAGPTVSNPERKTGFRILYLPIFESKAYPHHRTMKRGLREALQRLGQVIEVDYLNEDHNLADLVRAWQPDILVTQCQRDLIDLTAARAEQPEMLVLNWNGDVYLDALITPDTLAWLKANVDVQLCVNGAALPVYKDHGIPAAYWQCAYEPVDEVIGIPESVAPEI…	567	38	99	none	NA	NA	No				Yes	Yes	51.4435	11	COG0463, COG4641	Glycosyltransferase involved in cell wall bisynthesis; Spore maturation protein CgeB	pfam00535,pfam13524	Glycosyl transferase family 2 (pfam00535); Glycosyl transferases group 1 (pfam13524)	cd00761		TIGR04283,PTZ00260	GT2_Cellulose_synthase, dTDP-glucose_4_6-dehydratase	Antibiotics biosynthesis	43	1.8E-31/1.90E-45	111.3/152.1	CAT1	1008	11057	12064	VXVVXMMXXMMMXVXXXXVXXXXXVXVXVXXXVHXXMXXMMXXVVXVMVXVXMX	12	VXVVXMMXXMMM	XVXXXXVXXXXXVXVXVXXXVHXXMXXMMXXVVXVMVXVXMX
WA_Scaffold382376422_56092_39	ATGAAACGACCAACACTTAATCCGGACGGCTTCAGCGTCAAAGGCTGCTCACATATCTACGCCCCGAAGGGACAGGCCGGAGAGTATGCCAAGCTGGCCGCTAACCCCTATCGTGGGTGCGGGCACAAGTGCCTGTACTGCTACGTGCCGAACGTCTTGAGGATGAGCCGCGAAGAGTTCGACGCCGGGGCCGTGCCGCGCGAGCACTTTATATCGAACCTCTGTAAGGACGCCGCGAAGTATCAGGCGCTCGGAATCACCGAACAGGTGATGCTCTCATTTACGACCGACCCCTATCATCCCGGTGATACGCAGTTGACGCGGCTAACGCTCAAAGTCCTGCGCGACTACGGGCTGGCCTTCTGCACGCTCACCAAAGGCGGCACGCGTGCCCTGCGT…	MKRPTLNPDGFSVKGCSHIYAPKGQAGEYAKLAANPYRGCGHKCLYCYVPNVLRMSREEFDAGAVPREHFISNLCKDAAKYQALGITEQVMLSFTTDPYHPGDTQLTRLTLKVLRDYGLAFCTLTKGGTRALRDIDLFRPDRDAFASTLTTLDDSVSWKWERDAALPSNRIATLERFHQLGIYTWVSLEPVFDTEATLEIIRRTHPFVDLFKIGRINYSTLTKRIDWREFTERVLEVLAETGAGYYVKQDLQPYLPEGFTNDKYRPQMRAAPAPEAKQESTDVH-	285	69	95	none	NA	NA	Yes				Yes	No	NA	NA	COG1533	DNA thymine dimer repair photolyase	pfam04055	Radical SAM superfamily	cd01335	Radical_SAM	TIGR04470,NF033668,NF038135	Radical_SAM_domain_protein	Radical-based catalysis	34	5.7e-52	169.6	CAT1	855	15477	16331	XXXVXXXXXXXVXXVXXVXXXXXXXXMMXXXXXXXXVXMXXXXMXXXXXXXVXXXXVVHXXXXXXXXXXVXXHXXXXXXVXXXVXXXXXXHVVVXXXXXXX	39	XXXVXXXXXXXVXXVXXVXXXXXXXXMMXXXXXXXXVXM	XXXXMXXXXXXXVXXXXVVHXXXXXXXXXXVXXHXXXXXXVXXXVXXXXXXHVVVXXXXXXX
WA_Scaffold392185210_27635_7	GTGAGGATTTTTGTTACAGGCGGCACTGGCTTTGTTGGCAGCCACTTAGTTACTCGGCTAATGGCGCTAGGCCATGATGTCTACGCGCCATCACGTAAAGAACTAGACTTATTGAACGCGCGGGCTGTCGCCGATTGGTTTAACTATCCACCACGGCCGACATGGCAAGATGTTGATGTCGTGATTCACCTTGCAGCCACGGTTGGAGGGATCGGATTCAACCAGCGAAATCCCATCCGATGTCTTAATGACAATCTCAGGATGAGCACAAACCTATTTCAAGCGATGGAGAATAATCCGCCCCGAAAGTTCATTGCATTAGGTTCTGTGTGTGCATACCCGAAATATACTCCGACACCGTTTAATGAAGACGATCTATGGAATGGCTACCCTGAAGAG…	VRIFVTGGTGFVGSHLVTRLMALGHDVYAPSRKELDLLNARAVADWFNYPPRPTWQDVDVVIHLAATVGGIGFNQRNPIRCLNDNLRMSTNLFQAMENNPPRKFIALGSVCAYPKYTPTPFNEDDLWNGYPEETNAPYGIAKRVLLSQCQAYRSWGLNAIYLLPANMYGPGDHDDLNNSHVIPALIRKCVEANGHNREIVLWGSGEATRDFLYVKDCVEAIVLAMEHYNLVDPVNIGTGRETSIREVAGMIAGIVGISPSRFVFDSNRPDGQPRRVLDISRAKEFEFKARTSLEDGLRSTIESQRRLAA-	310	55	99	7LL6	42	96	No				Yes	No	NA	NA	COG0451	Nucleoside-diphosphate-sugar epimerase	pfam01370	NAD dependent epimerase/dehydratase family	cd05239	GDP-fucose synthetase, extended (e) SDRs	PLN02725,TIGR01777	GDP-L-fucose_synthase	Fructose and mannose metabolism	42	1.9E-97/5.30E-57	321.3/195	CAT1	930	5171	6100	XXMVVXMMVXXVXXHVXXXXXXXVVXXXVXMXXXXHXV	7	XXMVVXM	MVXXVXXHVXXXXXXXVVXXXVXMXXXXHXV
WA_Scaffold419619850_44116_68	ATGACCGCCATCGACCCCCCTCGCTTCGACAGCCAGGCACTGTGCGCCGAGATCGACCCCGACCTCTGGTTCCCCGAGAAGGGCGGCAACTCGCGCCCGGCCAAGCAGGTGTGCCAGTCGTGCGAGGTCCGCGACCAATGCCTGCAGTACGCCCTTGACCGTGACGTGCGTTTCGGCATCTGGGGTGGCCTGTCCGAACGCGAACGACGCCGGCTCCGGGTGATCCGGTCGCGGGCCGGCCAACGTGCGACCGGCGCGATCAACCACGGGACGGAGGGGGGCTACAAGGCGCACCGGCGGCGGAACGAAGACGCCTGCGCCGACTGCCTGGCTGCCGCGCGCCTAGCCAAGGGGTTGCGCAGGACCGCGGCCGCAAGGCAGCCCAGCGTTGCGCCACCA…	MTAIDPPRFDSQALCAEIDPDLWFPEKGGNSRPAKQVCQSCEVRDQCLQYALDRDVRFGIWGGLSERERRRLRVIRSRAGQRATGAINHGTEGGYKAHRRRNEDACADCLAAARLAKGLRRTAAARQPSVAPPTIAVAAGPSRPRPWRDDELAKAVAQLRRYGMTYGEMATQLNTTISRVQAVVRQAAA-	190	56	52	5OAY	45	32	Yes				Yes	Yes	22.3329	3	no COG		pfam02467	Transcription factor WhiB	none			WhiB-like (Wbl) Transcriptional Regulator, redox sensing, specific to Actinobacteria	Protein metabolism	38	1.3e-47	156.9	CAT2	1227	2351	3577	VXVMVV	4	VXVM	VV
WA_Scaffold427119095_6314_8	GTGCAGGTGTTTATGATGGACCGTTACTATAATCCCATCAAAGATATAGTAGGGGTAGAGAATAGTAAAGTAGCTCCGAAGGGCTTGGCTAACATCAAGCCCTTAGTAGGGCCTAATAAGCACCAGACTCAGGCATGGATCGATGCCCTGCAACGCAGGGGCTATAGCGGCAACGTAGCTAGACTGCCGGCAGTTGCCGGGATCAAGAACACTGTCCTGCTACAGCCGTGGTGTGAAGCTGCTGATAAGATGGTCCATCCTCATGTATGGTCGACTATTGCTAGAGAAGCTGTTGATAACGGACAGCATGTACGAATTGCAGCACCGGCTTCTTACAGCGCCATTGCTAACATTATCAAGAAGGACGTGCCGGAAGTAGAGAACTACTGCGGTAAAGAC…	VQVFMMDRYYNPIKDIVGVENSKVAPKGLANIKPLVGPNKHQTQAWIDALQRRGYSGNVARLPAVAGIKNTVLLQPWCEAADKMVHPHVWSTIAREAVDNGQHVRIAAPASYSAIANIIKKDVPEVENYCGKDKGRWAQTVSEAETVISVDSGAAHLADALGKRGLTMFRSTNPNKWAPFWNRNVIVNPTPKAAAAATRKLLNG-	205	28	77	none	NA	NA	Yes	No			Yes	No	NA	NA	COG0859	ADP-heptose:LPS heptosyltransferase	pfam01075	Glycosyltransferase family 9 (heptosyltransferase)	cd03789	GT9_LPS_heptosyltransferase	TIGR02193,PRK10964	GT9 family	Sporulation	36	8.9e-32	103.8	CAT1	570	39657	40226	XXXXXXXXXXXXHXVMXVXXXXXXVXXXXVXXMXXXXXXXXVVVVXVXXXXXXMXXXXXXVXXXMXXMXVVMXMXX	68	XXXXXXXXXXXXHXVMXVXXXXXXVXXXXVXXMXXXXXXXXVVVVXVXXXXXXMXXXXXXVXXXMXXM	XVVMXMXX
WA_Scaffold427230091_49326_44	ATGAGAATCCTCGCCTATGTGCACGGCTACATCCCGCACCTGCCTGCCGGGTCCGAGACGATGCTCCACGAAATGTTCCGGGCCCTCAAGGGCGCCGGGCACACCGTGGCCGTGCTCGCCACCGACATCCGCGTGCCCAACGGCAACGCCTACGGCCTCGACGGGATCCCCGTCTACCATCGGCACCCGTTCGACGCCGCCGACGTGTTCGTCGAGAACTGGGCCCCTGACGTGATCGTGTCCCACCACGAACACGCCATCCGGTCAATCGCGCTCGCGCGGCGCCTGGGCGCCCGCAACGTCACCCTGTTCCACAACGACTACCCGCAGGCGCACGCCCTCATGAAGCGGCGCCCCGACCTCGCCGTCGTGAACACGCATTGGCTCGACCGGAACCTC…	MRILAYVHGYIPHLPAGSETMLHEMFRALKGAGHTVAVLATDIRVPNGNAYGLDGIPVYHRHPFDAADVFVENWAPDVIVSHHEHAIRSIALARRLGARNVTLFHNDYPQAHALMKRRPDLAVVNTHWLDRNLAPTVLGIPKIVVHPPVDPERHRATPGDAVTLVNLYRMKGADQFWRLARELPHVKFLGVRGAYGKQVVYPGYANVDVIDSTADMAGDVWSRTRVLVVPSRYESYGKVAVEAMASGIPTVAATTPGLRESVAGGGFLIPRTQPLAWHRKVKLLMTDAAAWEAASAAALARSSVIEAQRVTEMAAWVAAVERLA-	325	45	99	6KIH	38	21	Yes	No			Yes	Yes	517.779	25	COG0438	Glycosyltransferase involved in cell wall bisynthesis	pfam00534	Glycosyl transferases group 1	cd03801	GT4_PimA-like, phosphatidyl-myo-inositol mannosyltransferase	PLN02871	GT4_SucroseSynthase	UDP-glucose production	77	4.6E-58/5.30E-13	187.2/50.6	CAT2	975	31257	32231	XXXVXXXXXXVXXXXXXXXXMXXXXVXXXXXVXXXVXXMXXVVMXVVVXVVXXVVVVXXXMXXXVVX	44	XXXVXXXXXXVXXXXXXXXXMXXXXVXXXXXVXXXVXXMXXVVM	XVVVXVVXXVVVVXXXMXXXVVX
WA_Scaffold449340353_220911_150	ATGGAGACCATCATCAATGTTTTTGAAACTGATAGCCTCAAGAGGAATTATAGCACTATCTACATCTATCGAGATGGACCCGGCCAGATTCGCCAGCTAACTCTTGGATTTGGTATTACTGAGTATGGTAATATGAAAAGACTTATCCAAGTGTATCTGGAAAAGAATGGAACTTTCGATGACGATTTTGCACCTTATGTAAATAAGATCGGCAAGACTCCTTTGGTTGATAATACTGCGTTCCGCACCCTATTAAATAGAGCAGCGAAGGAAGACCAGAAGTTTCGCGATGCAGAAGACGAGATTTTCGACGAGAAGTATTGGAATCCCGCTGTCGCTTGGGCACAAAAGAATGGATTTACCAAGCCTCTAAGCATGATGGTTATTCTGGATAGTTTT…	METIINVFETDSLKRNYSTIYIYRDGPGQIRQLTLGFGITEYGNMKRLIQVYLEKNGTFDDDFAPYVNKIGKTPLVDNTAFRTLLNRAAKEDQKFRDAEDEIFDEKYWNPAVAWAQKNGFTKPLSMMVILDSFIHSGSILGFLRNRFNENVPANGGSEEKWISEYIRVRRSWLASHSNKILRNTVYRMDFFLNQLKNNNWTLKCPLVAHGKTIC-	215	51	99	4OLT	23	95	Yes	No			Yes	No	NA	NA	COG1388		pfam1374	Glycosyl hydrolase family 46	cd00978	chitosanase belonging to the glycosyl hydrolase 46 family		GH46_Chitosanase	chitin/chitosan degradation	51	2.7E-65/7.90E-42	208.9/0.95045045	CAT1	645	87517	88161	XXVVXXXXXXVXXVXXXXXVMXXVXXXVVMVXXXVVXXXXXXXXXXXXXXXXXXXXXMXXXXXXXXXXXVVXXXXXXXXVXXXXXXXXXXXXXXVXXXXXVXVXXXXXXXXXXXXXMXXVXXVXXVVMXXXXMXXVVVVVMXXXVXXXXMVVVVVVVVVVVVVVVVXVVHVXXXXXVXVXXXVXXXXXXXVXVVVVXVXHXVHXXXXVXXMVVXMXXMXXXXMXVXHHXXXXXXXVXXHXXXXXVXXXXXXXXXXVXXVVMVVXVVXXXMXMHXXVMXXXMVXMXXXVVXVXVXXXMXXMXXXXXVVVXVVXXXXXXXXXXVXMVXX	150	XXVVXXXXXXVXXVXXXXXVMXXVXXXVVMVXXXVVXXXXXXXXXXXXXXXXXXXXXMXXXXXXXXXXXVVXXXXXXXXVXXXXXXXXXXXXXXVXXXXXVXVXXXXXXXXXXXXXMXXVXXVXXVVMXXXXMXXVVVVVMXXXVXXXXM	VVVVVVVVVVVVVVVVXVVHVXXXXXVXVXXXVXXXXXXXVXVVVVXVXHXVHXXXXVXXMVVXMXXMXXXXMXVXHHXXXXXXXVXXHXXXXXVXXXXXXXXXXVXXVVMVVXVVXXXMXMHXXVMXXXMVXMXXXVVXVXVXXXMXXMXXXXXVVVXVVXXXXXXXXXXVXMVXX
WA_Scaffold449340353_220911_218	ATGGAAACAGCTATCGTTACTGGATGTACGGGTCAAGCAGGAAGTTACTTCGCGGACTACCTCCTAGAGAATACAGATTTAGACGTTGTAGGAGCAGTGCGCCGATTAAGCGTAAGTAATCACTCTAATATCAATCATATTGATAATCCACGATTTAAAGTGGAGACGATGGATTTAACGGACTCTCGTTCTATTAATGACCTCGTAAAAAAATACAAGCCCAAATATTTTATTAACGCAGCCGCCAACAGCTTCGTTGGAAGCTCATGGAAGTTACCCCTCCAGCATTTTGATATAAATGCGGTAGGGGTTCTTCGTGTGTTGGAGGCTATCCGAGAATTTTCGCCTGCTACCCGGTTTTATAACTTTGGGTCCAGCGAAGAATGGGGCGACGTTGTT…	METAIVTGCTGQAGSYFADYLLENTDLDVVGAVRRLSVSNHSNINHIDNPRFKVETMDLTDSRSINDLVKKYKPKYFINAAANSFVGSSWKLPLQHFDINAVGVLRVLEAIREFSPATRFYNFGSSEEWGDVVYTPQNENHPARARSPYGASKIAARQLVKVYRESYGLYAIQGWSLNYESERRGEEFVTRKITKGVARIANNTDTRPIELGNLDARRDWSHALDIVEGVWRMLNQEVYNPELEIYNNPKFSLSTPLSFKVKEYVLSSGEQHSIRDFAEIAFQKAGIRGYWDYEDLGSTLSESFISSENEVLIKINPEFYRPADVETLCGSSLAIKSDLGWEPKIAFDELVNRMVNNDLLLERKARTSDK-	371	55	97	1DB3	38	98	Yes	No			Yes	No	NA	NA	COG0438	Glycosyltransferase involved in cell wall bisynthesis	none	none	none			GDPmannose_4,6-dehydratase	Fructose and mannose metabolism	45	3.9E-62/6.40E-82	212/270.9	CAT1	1113	148370	149482	XXVVXXXXXXVXXVXXXXXVMXXVXXXVVMVXXXVVXXXXXXXXXXXXXXXXXXXXXMXXXXXXXXXXXVVXXXXXXXXVXXXXXXXXXXXXXXVXXXXXVXVXXXXXXXXXXXXXMXXVXXVXXVVMXXXXMXXVVVVVMXXXVXXXXMVVVVVVVVVVVVVVVVXVVHVXXXXXVXVXXXVXXXXXXXVXVVVVXVXHXVHXXXXVXXMVVXMXXMXXXXMXVXHHXXXXXXXVXXHXXXXXVXXXXXXXXXXVXXVVMVVXVVXXXMXMHXXVMXXXMVXMXXXVVXVXVXXXMXXMXXXXXVVVXVVXXXXXXXXXXVXMVXX	218	XXVVXXXXXXVXXVXXXXXVMXXVXXXVVMVXXXVVXXXXXXXXXXXXXXXXXXXXXMXXXXXXXXXXXVVXXXXXXXXVXXXXXXXXXXXXXXVXXXXXVXVXXXXXXXXXXXXXMXXVXXVXXVVMXXXXMXXVVVVVMXXXVXXXXMVVVVVVVVVVVVVVVVXVVHVXXXXXVXVXXXVXXXXXXXVXVVVVXVXHXVHXXXXVXXMVVXMXXM	XXXXMXVXHHXXXXXXXVXXHXXXXXVXXXXXXXXXXVXXVVMVVXVVXXXMXMHXXVMXXXMVXMXXXVVXVXVXXXMXXMXXXXXVVVXVVXXXXXXXXXXVXMVXX
WA_Scaffold449340353_220911_58	ATGTCTCATACCACATCCACGCCTGCTAAGGCGGCAAAAGAGGAAAAGGCTGCGAAGGCCCGCCCTCACTACATGGCCGTTTATGGCACTCTGCGCCGAAACTTCCACAATCACGGCTTGCTGAAACACGTCGGCTTCGATCAAATCGGCGACGGACGGACCAAAAATCAGCATACACTGGCAGTCCACAGCCTTCCCTATGCCTTTAAGGCTCCCGCCACGTCTCAGGTGCGGGTCGAGGTTTACGCCGTCGATGACAACGGCTTGCGCGCCTTGGACGGCTTGGAAGGTCATCCGCGCTGGTATCGTCGGGAGCAAATCCCGGTCGTGCTGGATAATAACGAGGAAGTTACGGCTTGGCTTTACTTTATGAATGGCGGAGAACCAGATGCCGTCTCC…	MSHTTSTPAKAAKEEKAAKARPHYMAVYGTLRRNFHNHGLLKHVGFDQIGDGRTKNQHTLAVHSLPYAFKAPATSQVRVEVYAVDDNGLRALDGLEGHPRWYRREQIPVVLDNNEEVTAWLYFMNGGEPDAVSIEVTGDYEENQRRKGYF-	151	45	80	3JUB	37	56	Yes				Yes	No	NA	NA	COG0438	Glycosyltransferase involved in cell wall bisynthesis	pfam00534	Glycosyl transferases group 1	none			Gamma-glutamylcyclotransferase	Glutathione metabolism	51	8.4e-30	96.1	CAT1	453	32288	32740	XXVVXXXXXXVXXVXXXXXVMXXVXXXVVMVXXXVVXXXXXXXXXXXXXXXXXXXXXMXXXXXXXXXXXVVXXXXXXXXVXXXXXXXXXXXXXXVXXXXXVXVXXXXXXXXXXXXXMXXVXXVXXVVMXXXXMXXVVVVVMXXXVXXXXMVVVVVVVVVVVVVVVVXVVHVXXXXXVXVXXXVXXXXXXXVXVVVVXVXHXVHXXXXVXXMVVXMXXMXXXXMXVXHHXXXXXXXVXXHXXXXXVXXXXXXXXXXVXXVVMVVXVVXXXMXMHXXVMXXXMVXMXXXVVXVXVXXXMXXMXXXXXVVVXVVXXXXXXXXXXVXMVXX	58	XXVVXXXXXXVXXVXXXXXVMXXVXXXVVMVXXXVVXXXXXXXXXXXXXXXXXXXXXM	XXXXXXXXXXXVVXXXXXXXXVXXXXXXXXXXXXXXVXXXXXVXVXXXXXXXXXXXXXMXXVXXVXXVVMXXXXMXXVVVVVMXXXVXXXXMVVVVVVVVVVVVVVVVXVVHVXXXXXVXVXXXVXXXXXXXVXVVVVXVXHXVHXXXXVXXMVVXMXXMXXXXMXVXHHXXXXXXXVXXHXXXXXVXXXXXXXXXXVXXVVMVVXVVXXXMXMHXXVMXXXMVXMXXXVVXVXVXXXMXXMXXXXXVVVXVVXXXXXXXXXXVXMVXX
WA_Scaffold450337349_14869_13	GTGCGGCCATTGAACGTCCTCGCCGTGACACCGTTGTATCCGCCGGTGTCACGGGTGGGGGCGTGGCTGTCAACCCACGAATTCCTCCGGGGTCTCGTGGAACGTGGCCATCACGTCGATGCCGTCGGCTATCTCCTCACAGGCGATGACTACGACCTCGACGGGATCCACGTTCACCGACAGCCGGCCGCTGTCCTGTTCGACCGGGCGGATGTGGTCATCTCGCACCTCGGTGATAACCAGCAGGCCGCCAAGGCGGCGGCCGCCAAGGGGGTGCCATCGGTGCGGATGGCTCATTCCGATCCGGTCCAACCGGGCACCGCCGTGGGGGCGGCGCTGGTCGTGTGTAACTCCCATGCGACCCGCGCCGCTCTCGGGTGGGACGGTCCGACGATTGTC…	VRPLNVLAVTPLYPPVSRVGAWLSTHEFLRGLVERGHHVDAVGYLLTGDDYDLDGIHVHRQPAAVLFDRADVVISHLGDNQQAAKAAAAKGVPSVRMAHSDPVQPGTAVGAALVVCNSHATRAALGWDGPTIVAHPPVWPDQYRTTPGDKITLINISPPKGVDLFFRLAKALPHREFLAVKGGYGKQRVLRATNVTVVEHTPDMIGVYHQTRILLMPSARESWGRVGIEAMCSGIPVIAGPTPGLLESLGPAGVFVPVNQATRWLQEIERLHDPAEWAEASTRAFARAGEFDPAGDITRFAETVEHLVGVPA-	313	51	86	none	NA	NA	Yes	No			Yes	Yes	517.779	25	COG0438, COG0463, COG2227	Glycosyltransferase involved in cell wall bisynthesis; Glycosyltransferase involved in cell wall bisynthesis; 2-polyprenyl-3-methyl-5-hydroxy-6-metoxy-1,4-benzoquinol methylase	pfam13692, pfam08242, pfam00535, pfam13578	Glycosyl transferases group 1 (pfam13692); methyltransferase domain (pfam08242);glycosyltransferase family 2 (pfam00535); methyltransferase domain (pfam13578)	none			GT4_SucroseSynthase	UDP-glucose production	37	2.2E-59/9.10E-22	191.5/79.3	CAT2	939	7900	8838	XMXXMVVXVMXVMVVVVVV	13	XMXXMVVXVMXVM	VVVVVV
WA_Scaffold459707785_119215_124	ATGAGCCAGCCGCTGGAATTCACCGCCACGTTCGAGTTCCGCCGTCCAGGCAGCTCCGAGGTCGTGGCGACGACGAAGACCAGCGGCACGGTGGCCATTCCACTTCCGTCGGGACCGGCACCCGCTCCAGCCCCCGCTCCGGTGGCCCCGAGCGGTGCCGGCCCCCTCGGCTCCCGGGTCAAGTTCGGCGCGTTCGTCCACGACGGACAGCGCGGCGACCCGTGGGACCCGACCCCGCACTTCGAGCTGGAGAAGCGCATCGGCCGCGAGCTGGACCCCGTCTCGTGGTTCATCGGCTGGGATGTCGACCTCAGCCAGGTGCCGCTCAAGCCCTACGGCAAGCGATCCCAGCTCATCTCGTGGCACCCCGACCAGGTGCACAACGTCGCCGAGATCCTG…	MSQPLEFTATFEFRRPGSSEVVATTKTSGTVAIPLPSGPAPAPAPAPVAPSGAGPLGSRVKFGAFVHDGQRGDPWDPTPHFELEKRIGRELDPVSWFIGWDVDLSQVPLKPYGKRSQLISWHPDQVHNVAEILGGKWDAFFTRFAASVDNFSTASGATVYVRLMPEMNGNWARWSAANGALGITSPKQFVQVWQYIVDKVSRRTNKVRWVWCPNITDEPNAAGNRMEEYWPGAAYVHVLGFDGYNWGDGGHFRWTSFVDLVGSPQGGASKSIYERLCALHPTMAIWLCEFGSKDPTKQDDASSPPNAAHSKSQWYIDMLRCTAFPRLTTVVAFDIAKERDWRLASSLGVVEAVSAHLTK-	360	35	89	2VI0	27	75	Yes				Yes	Yes	104.601	6	COG4124	Beta-mannanase	pfam02156	Glycosyl hydrolase family 26	none			GH26_MannanEndo-1,4-beta-mannosidase (was beta-1,3-xylanase)	xylan degradation	28	1.5E-25/7.90E-24	81.7/0.356435644	CAT1	1080	79302	80381	XXMMXVVXVVVVXXXXVVVXVVXVVXXXXVVVVXVVVXVVXXXVXXXXMXXXMXXXXXVMXXXMXXVXXXXMXXXXXXXXXXXXXXXXXXXXXXXXXXXXXXXXXXMXXMXXMXXVXVXHXXXMXMXXXXVXXXXVXXXXVXXXVXXXXMXXXVXXVVXXXVXXXXXXXXXXXXXVXXXVXXHXXX	124	XXMMXVVXVVVVXXXXVVVXVVXVVXXXXVVVVXVVVXVVXXXVXXXXMXXXMXXXXXVMXXXMXXVXXXXMXXXXXXXXXXXXXXXXXXXXXXXXXXXXXXXXXXMXXMXXMXXVXVXHXXXM	XMXXXXVXXXXVXXXXVXXXVXXXXMXXXVXXVVXXXVXXXXXXXXXXXXXVXXXVXXHXXX
WA_Scaffold459707785_119215_126	GTGTCCAAGACTCACGGCGCAGACGACACCGTCGTCTTTGGTGCCACCGGCGAGGGGGACCCGGGCGAGACCCGGCTCATCCCGAGACTGCGGACCGTCGGTCCGCTGCCGGATGTGCCCCGGGGAAAGCACCGTGACGCACGCGCGCTCATCGCGGCGTTGATCCCCACCTGCAACGAGCCCGAGATCGAGGCCACGATCGCCTCCATCACCGGGCAGACGCTCGTGCCGGACTACATCGTGGTGGTCGTCAACAACAGCAACGACGACACCGCCGAGCGGGCGCGGGCGGCCGGCGCGACGCACGTGATCGTCATGAAGGAGAACAGGCACAAGAAGGCCGGCGCGCTGAACTTCGGCTACGACTACATCCGGGTGCGCCTGCCGGATGTGGAGTAC…	VSKTHGADDTVVFGATGEGDPGETRLIPRLRTVGPLPDVPRGKHRDARALIAALIPTCNEPEIEATIASITGQTLVPDYIVVVVNNSNDDTAERARAAGATHVIVMKENRHKKAGALNFGYDYIRVRLPDVEYIVQMDADTVLEKHFVHRTYNVMSRPEHWNVGALSSAFIAKQGLARNRWQSMFMWPQAAEYTRYQDSQVSRQVHCISGTGNMMRVAALDGLRYERKIIWDNRSLVEDYEVTLALRAQGWETRKSKRFVVYTDLMPNLRMLWKQRLRWQRGTFDELRRYGFTPYTRMDWTKQIMHGLLMLLHVAGVGYCLYSLILVAFFGAAIGFSNGLYLCLALIALKQAYHIRDMGWRSVVVSLLIIPEEVYNFIRHGWWLYGLFLSLRGRSQNW-	399	36	91	none	NA	NA	No				Yes	Yes	51.4435	11	COG1215	Glycosyltransferase, catalytic subunit of cellulose synthase and poly-beta-1,6-N-acetylglucosamine synthase	pfam00535	Glycosyl transferase family 2	cd06423	CESA_like; cellulose synthase superfamily	TIGR03937,PRK13915	GT2_Cellulose_synthase	Cellulose_synthase	46	1.30E-09/1.00E-44/7.10E-21	39.7/143.3/0.982608696	CAT1	1197	80604	81800	XXMMXVVXVVVVXXXXVVVXVVXVVXXXXVVVVXVVVXVVXXXVXXXXMXXXMXXXXXVMXXXMXXVXXXXMXXXXXXXXXXXXXXXXXXXXXXXXXXXXXXXXXXMXXMXXMXXVXVXHXXXMXMXXXXVXXXXVXXXXVXXXVXXXXMXXXVXXVVXXXVXXXXXXXXXXXXXVXXXVXXHXXX	126	XXMMXVVXVVVVXXXXVVVXVVXVVXXXXVVVVXVVVXVVXXXVXXXXMXXXMXXXXXVMXXXMXXVXXXXMXXXXXXXXXXXXXXXXXXXXXXXXXXXXXXXXXXMXXMXXMXXVXVXHXXXMXM	XXXXVXXXXVXXXXVXXXVXXXXMXXXVXXVVXXXVXXXXXXXXXXXXXVXXXVXXHXXX
WA_Scaffold484724670_65085_29	ATGAATACCGGATATGGTGCGCAACCGCGACACTTGCCCCTGACGGGCACGGACATCCTGGGGCCGTTCTACAGGCCCGGCGCGCCCGACCGCCCGGACGGTGTGCTGTGCGACGGCGCGACGGTCGAACTGAACGGGCGGGTGCTGGATCAGGAGGGCAAGACCGTTTCGGGGGCCGTCCTCGACGTGTGGCAGGCCGACGCGGAGGGCCGCTACGACCTCGACGGCTACACGCTCCGCGGCCGGGTCGCGGCGGACGGGCAGGGCCGCTATCGCTTCTACACGGTCATGCCGGGTTGTTACGACATCAGCGAGCCGGACGACCCCGAGCCGCACCGCTTCCGCTGCCCGCACGTCCACGTTAAGGTGTGGATGTACACGCAGGAGCTGCTGACCACG…	MNTGYGAQPRHLPLTGTDILGPFYRPGAPDRPDGVLCDGATVELNGRVLDQEGKTVSGAVLDVWQADAEGRYDLDGYTLRGRVAADGQGRYRFYTVMPGCYDISEPDDPEPHRFRCPHVHVKVWMYTQELLTTQLYFPDAEHNDTDRWFDPSRVVSCASRSGRKWSFDFVVQRR-	175	40	92	4ILT	36	86	Yes	Yes	Yes	Yes	Yes	Yes	10.8936	2	COG3485	Protocatechuate 3,4-dioxygenase beta subunit	pfam00775	Dioxygenase_C	cd00421	intradiol_dioxygenase	TIGR02422	Catechol 1,2-dioxygenase	aromatic compound degradation	56	1.4E-30/5.90E-31	96.7/109.6	CAT1	525	17562	18086	XXXVMXXXVXVXVXXXXXVXXXVXVXXXMXXXXXXVXXMXVVVXXXXXXXVMVVXXXXMVXXXXVXXXXVHXVXVXVVVXXVVXXXXVV	29	XXXVMXXXVXVXVXXXXXVXXXVXVXXXM	XXXXXXVXXMXVVVXXXXXXXVMVVXXXXMVXXXXVXXXXVHXVXVXVVVXXVVXXXXVV
WA_Scaffold504432384_94244_23	ATGACCACCATGACCATGACCAGGCCGGCGCCGGCGACCGGGCCGCGTGTCGAGCAGTGCCTCGGGGTGTCGTTCGTTGTCGAGCGCACCGACCAGGCCGACGAGAAGCTGCGGTACCGGGCGCGTATCACCGCGATGGCCGGCGAGGTCGCCGGCCTGGCCGTCGGTGACGTGCTCGGGTGGGGCCGCGAACCGCGGCGGGCCCGCCGGCGGGCGGTCGAGAAGATCGCGAACCGCAGGCGGGGGCCGGTGCGGTCCGCGTACACGGTGCAGGGTGTGACGTTCGCTGTCGGCCCGAACCGGGACCGGCAGGCGCCGAACGCGCACGCATTCCTCGCCCAGGTGACCGCCGTCGACCAGGTGTCGCCGGCGCGGAAGTTCGTCAGCGTGGGGCAGGTG…	MTTMTMTRPAPATGPRVEQCLGVSFVVERTDQADEKLRYRARITAMAGEVAGLAVGDVLGWGREPRRARRRAVEKIANRRRGPVRSAYTVQGVTFAVGPNRDRQAPNAHAFLAQVTAVDQVSPARKFVSVGQVLARRANGANAADRAYLVLADLAERARLDVEQEQAAVTGAQLVVDEAVAAGRWDDDALCKQVDPDLFYPDGENATGYQAKAICARCTIRVECLAKALDRREPFGVWGGETESGRRKMLRAGITGDWLRAQAGLPVAGESSAA-	275	59	25	6ONO	39	24	Yes				Yes	Yes	22.3329	3	no COG		pfam02467	Transcription factor WhiB	none			WhiB-like (Wbl) Transcriptional Regulator, redox sensing, specific to Actinobacteria	Sporulation	56	4.3e-20	65.1	CAT1	825	14075	14899	XXXXXXXXXMXXXXXXXXXXVXMMXXXXXXXXXXXXXXXXXXXXXXXXXXXXXXXXXXXXXXVHXVXXVVXXXVHXXXXXXXXXXXXMMXXXXVXVVVVXXXHXVVXXXXVXXHVX	23	XXXXXXXXXMXXXXXXXXXXVXM	MXXXXXXXXXXXXXXXXXXXXXXXXXXXXXXXXXXXXXXVHXVXXVVXXXVHXXXXXXXXXXXXMMXXXXVXVVVVXXXHXVVXXXXVXXHVX
WA_Scaffold504432384_94244_89	GTGCGCACCCTGATCGCGATCATCCCGGCGTACAACGAAGGCGCCGCCATCGGGGCGACCGTCGAGTCGCTGATGCAGCAGACCCGCCGCCCCGACGGCATCTACGTCGTGCCGAACAACTGCACCGACGACACCGCCGAGGCAGCCGCCGCGGCCGGCGCGTACGTGATGCCGTACCCCGGGGTCAACCCGGACAAGAAGGCCGGCGCGATCAACTACGCCCTTGACCAGCTGGCCCCGTACTTCCCGGAACCGTGGGATGTCGCCGTGTTGGTTATGGATGCCGACACCACCCTGTCGCCGCAGTTCCTTGAGATCGCCGAGCAACACCTGACCGCCGGCGTTGGCGGGGTCGGCGGCACGTTCTCGGGCCGCGCCTGCTCGACGATGCTGGGATAC…	VRTLIAIIPAYNEGAAIGATVESLMQQTRRPDGIYVVPNNCTDDTAEAAAAAGAYVMPYPGVNPDKKAGAINYALDQLAPYFPEPWDVAVLVMDADTTLSPQFLEIAEQHLTAGVGGVGGTFSGRACSTMLGYLQRMEYHRYGQVSKRMAGKAFVLTGTGTLFSYQALLDVRAQRRRGALLPTGDSVYDTHSLTEDNELTFALQTCGYATLSPAGMYATTDVMEQVGKLVGQRERWYLGALRNIAQYGRKMPFHMRWVYWRQQAGLLLSALVAAVYLAALAVSLAVFGGVEFRWFWTIPTALLLVERVWSVWGMGWRARVYAALFVPEQLYTLLLTGIYVRALVQFVRGSKGSWVAT-	358	77	99	none	NA	NA	No				Yes	Yes	51.4435	11	COG1215	Glycosyltransferase, catalytic subunit of cellulose synthase and poly-beta-1,6-N-acetylglucosamine synthase	pfam00535	Glycosyltransferase like family 2	cd06423	CESA_like; cellulose synthase superfamily		GT2_Cellulose_synthase	Cellulose_synthase	69	1.7E-21/2.20E-07/3.40E-70	0.98695652173913/32.4/227.1	CAT1	1074	61885	62958	XXXXXXXXXMXXXXXXXXXXVXMMXXXXXXXXXXXXXXXXXXXXXXXXXXXXXXXXXXXXXXVHXVXXVVXXXVHXXXXXXXXXXXXMMXXXXVXVVVVXXXHXVVXXXXVXXHVX	89	XXXXXXXXXMXXXXXXXXXXVXMMXXXXXXXXXXXXXXXXXXXXXXXXXXXXXXXXXXXXXXVHXVXXVVXXXVHXXXXXXXXXXXXMM	XXXXVXVVVVXXXHXVVXXXXVXXHVX
WA_Scaffold512216933_65649_85	ATGGCTAAACTGACCGACGAGATTCTAAAAAAGATAATGCCTCACGGCCCCGGTGCGCCGCGCCGCGTGCTTCTGCCTTTCATAAATCAAACGATGCTTGATTACGGGATTACGAGCGAGCGCAGAATCGCCGCATTTCTAGCCACATTAGCAGTAGAATCGGGCGAATTGAAATACCTTGAAGAAATCGCATCGGGCGCGGCCTACGAAGGCAGGAAAGACTTAGGCAACACGCAGAAAGGTGACGGCGTTCGTTTTAAAGGGCGCGGACTGATTCAAATTACGGGGCGCTCCAACTACCAATCATATACGAATTATCTCAAAAAGAACGGGCACCTTAGATTTGTCGATTTAGTTGCTCATCCGGGCGAACTATCAAAAATACCTTACGCAGTTGAC…	MAKLTDEILKKIMPHGPGAPRRVLLPFINQTMLDYGITSERRIAAFLATLAVESGELKYLEEIASGAAYEGRKDLGNTQKGDGVRFKGRGLIQITGRSNYQSYTNYLKKNGHLRFVDLVAHPGELSKIPYAVDSAAWFFAVKIKANPIADSGDFLTTQIKVNGRNKSGYPNHWKERNNYWIKALSVLPDDFKLDSKIEAATNPSKPQQAGNLIKSDNPAASNKMGEDEPKPVSEVLTNGDGQSEAQNQPASSPNQTAENITNVSTGDKTVPDNFIPQQKSAEAPPPSGTMAKAKAWVLGLGLGVPSLAGLVETVKGFLADGTLNVREVVGVAVAVAKFVLPYAVYLAIAFVIFWGLKELFKQISFMLEMYNLARPDRHDVKAVPTEEIK-	390	37	81	4OK7	34	36	No				Yes	Yes	901.232	4	COG3179	Chitinase, GH19 family	pfam00182	Chitinase class I, GH19	cd00325	Glycoside hydrolase family 19, chitinase domain		GH19_Chitinase	chitin/chitosan degradation	27	1.4E-38/8.70E-29	125.9/0.506493506	CAT1	1170	57074	58243	XXXVMXXXXXXVXXXXXXMXVXHXMXXVXXXXXXXXXXXXXXXXXXXXXXXXXXXXXXXXXXXXXXXXVXXXVXXXXXXXXXXVMVXXXVXXXXXXVXX	85	XXXVMXXXXXXVXXXXXXMXVXHXMXXVXXXXXXXXXXXXXXXXXXXXXXXXXXXXXXXXXXXXXXXXVXXXVXXXXXXXXXXVM	VXXXVXXXXXXVXX
WA_Scaffold512994415_50574_7	GTGTGTGGCATTGCTGGTTTCTACTTGAAAGACCCTTCATTCGTGAGGAAGCACCAGGCCATGGAAAGAATGGCCGACATGCTTCTGCTCGGCATCGAATCGAGGGGAAAGAAAGCTACCGGGATGGTGTCCTACACCCCCGGTGGTAAGGACGTGGTGTACAACAAGGGAGCCGTCACAGCCAAGGACTTCATCGAGGTTCGTGACCCAATCCCGGAAGGTGCGCGCGTCGTCCTGCTGCATACGCGGCTGGATACCAAGGGCGACCCGGAAGTCAACGCGAACAACCATCCGGTGATCTGCGGAAGCACGTTCGTCGTCCACAACGGAGCCATCCACAACGACGACGAATTGTTCGAGAAGGAGAAGGCAGATCGCGTAGGAGAGGTTGACTCCGAA…	VCGIAGFYLKDPSFVRKHQAMERMADMLLLGIESRGKKATGMVSYTPGGKDVVYNKGAVTAKDFIEVRDPIPEGARVVLLHTRLDTKGDPEVNANNHPVICGSTFVVHNGAIHNDDELFEKEKADRVGEVDSEAIAMLLHKLGLDKAEDALAKLEGSFAIAAIDPDKHPDTLLLAKGRHSPLVFHESEKFVVFASTTPAIRDAWKTVLGTPPNYKSFTDAKEGEIFVVTADGVEKKKFEVKERPSQATTPTIRGRFSPGTNAGRSSNAHPLRGSTTPTTGTGSSTARQDRGIVTLVDDRGVEYGRWEGAVKYMRDNKRSKALTWEDYHHKGHSIPAGVDREWYFCPGCRVPVLTRDAQETLSWGRICIDCYAVAIANQPHQKGNPAASLSEEEKRTIEN…	615	34	81	none	NA	NA	Yes				Yes	No	NA	NA	COG0449	Glucosamine 6-phosphate synthetase, contains amidotransferase and phosphosugar isomerase domains	pfam13522	Glutamine amidotransferase domain	cd00714	Glutamine amidotransferases class-II (Gn-AT)_GFAT-type	PRK00331	Glutamine_amidotransferases_class-II	Glutamine metabolism	47	1.8e-22	68.7	CAT2	1845	3606	5450	XXVXXXMVVXXVXVXXXXXXXXXXXXXVVXVXXVXXXXVVVXXXXXXXXVXXVXXXXMVMVXVXMXX	7	XXVXXXM	VVXXVXVXXXXXXXXXXXXXVVXVXXVXXXXVVVXXXXXXXXVXXVXXXXMVMVXVXMXX
WA_Scaffold522355912_24416_4	ATGTTGAAGGTTTTGTGTGCGAATGCAGACCTCGGGGGCTGCGGGTATTACCGACTGATCTTCCCAGGCGAGACCTGTGCGCAGGATGAGGGGATCGAAGTCGAGTTCAACCAGCATCTCCCGATTCATCGGACAGTCGAGTTGCGGCCGCGTGTCGTTGCTGTTGCTGACCTTGACATCAACGTACTTGTTTTGCAACGCCCTCTTCAGCGTGTAGTTGCACAGTCGATCCCGTTTTGGCAGAAAAAGGGTATCGCTGTGGTGGTGGACGTCGATGACGACTTCTCGTGTTTGCACCCACAGCACAAGGCGCGAATTCTCTACGACCCGAAGCGTAATCCTGAGACGAACTGGGACTGGATGAGGTACGCGGCGAAGCATGCTGACCTCGTTACTTGT…	MLKVLCANADLGGCGYYRLIFPGETCAQDEGIEVEFNQHLPIHRTVELRPRVVAVADLDINVLVLQRPLQRVVAQSIPFWQKKGIAVVVDVDDDFSCLHPQHKARILYDPKRNPETNWDWMRYAAKHADLVTCSTPALAQRYGAHGNAIVLENCVPEAYLKVPKQSSGNTVGWAGFTTMHIDDLRVTRGGVAEAVKTGDCRFLCVGNGEEVGEQLGLDLPIAVTGGVAFDEYPNALAHLDVGLVPLLDTKFNEGKSYLKGLEYAALGIPFIASSVAAYRDLWGRGLGYLAPDRARDWKRQILALVRDPQRIEYEGEILKDLVNQDHTYEGQWHRWAEAWDMARERRILGNLEAV-	355	42	95	none	NA	NA	No				Yes	Yes	1077.51	2	COG0438	Glycosyltransferase involved in cell wall bisynthesis	pfam13692	Glycosyl transferases group 1	cd03794	GT4_WbuB-like		GT1_phosphatidylinositolMannosyltransferase	Fructose and mannose metabolism	42	8e-43	133.6	CAT1	1065	2745	3809	VVXMXVXHMVXXXXVXXHXXHXVXXHXXM	4	VVXM	XVXHMVXXXXVXXHXXHXVXXHXXM
WA_Scaffold557479209_42957_59	ATGATGGGACACGTTTTCATATTTGGAGCAATCGGGACAGGACGGGGCGAGGTTTCATTCCAGAATGTAAGCGGTCAACTATCCCTCCCTGAGAACCTAGCCTCCGACGAAATAACGGTACATATTATCTCCCCCGGGGGTGATGTGTTCGAAGGAGAAGCCATCTACAACGCGCTAAAAAACGCCGGTAAACGCATTATTACCCACATTGAGGGCACGTGCGCAAGCATCGCTACGCTGATCGCGGGAGCCGGCGAGAAGATAATAATGAACAAGACGGCCAGGTTCATGATCCACAATCCAAAGATTAGTGCGATTACCCAGGCTGCCGATTCCAGAGAATTACGACACGTCGCCGACCAATTGGACATGATCAAAACGCTTTTGATTGATGTCTAC…	MMGHVFIFGAIGTGRGEVSFQNVSGQLSLPENLASDEITVHIISPGGDVFEGEAIYNALKNAGKRIITHIEGTCASIATLIAGAGEKIIMNKTARFMIHNPKISAITQAADSRELRHVADQLDMIKTLLIDVYDRKTTLGKEKLWELYDNETWLTADEAEKQGFIDESTDAIKAVATINLNKYKMEAKDKGLLSFFKNLFALKKFKNEFTETLADGSVVIVMSEDGDWTGKQIVREDGSPIEAGNYTLVSGKVITVDANSTITQVADAPVEDKTETPEDMEKIKQLEAQLAAAKAAQAAAEAQIAARDNSAEAITARFEAKFKELDEKAKAQEEELKKVVGTVPPTNRGPVFKNADNPAKDYDPMGEEAKKYLTGRNRLN-	381	45	97	6IW7	32	35	Yes				Yes	Yes	70.1431	2	COG0740	ATP-dependent protease ClpP, protease subunit	pfam00574	Clp protease	cd07016	S14_ClpP_1, ATP-dependent, highly conserved serine protease	PRK12553,TIGR00705	AAA+-type ATP-dependent protease, Clp protease, protease subunit	Protein metabolism	56	4e-33	109.1	CAT2	1143	31350	32492	XVXXXXXXXMMXXXXXXXXXXXVVXXXXXXXXXMXXVXXXXXVXXXXXXVXXXXXXVXMVVVXXXVXXXMVXXVX	59	XVXXXXXXXMMXXXXXXXXXXXVVXXXXXXXXXMXXVXXXXXVXXXXXXVXXXXXXVXM	VVVXXXVXXXMVXXVX
WA_Scaffold565689445_68278_88	ATGTGCGGCATCGCCGGCGCCTTCACCCCCGCGATCCGGGCGGCAGGAGCGCTGCTGGCGCACCGGGGACCGGACGCCGAGGGGACGGTAACGCAAGGCCTACTGACCCTCGTCCACCGGCGGCTCGCCGTCCTGGACCCCGACCCCCGCTCCGACCAGCCGTTCACCTACGGGGCGGTAACGCTCGCCTACAACGGCGAGTGCTGGAACTACCGGGAGCTGCGGGCGGAGCTAGAGCGGGAGGGCTGCCGGTTCCGCACCAGCGGGGACACGGAGGTGGTCGCGGCGGCGCTCTCCCGCTGGGGCGAGGCCGCGCTGCCGCGCCTGAACGGGATGTTCGCGCTGGCGTGGACCCAGGACGGCGGTGAGACCGTGCGGGTGGCCCGCGACCGCTTCGGC…	MCGIAGAFTPAIRAAGALLAHRGPDAEGTVTQGLLTLVHRRLAVLDPDPRSDQPFTYGAVTLAYNGECWNYRELRAELEREGCRFRTSGDTEVVAAALSRWGEAALPRLNGMFALAWTQDGGETVRVARDRFGEVPVYVGYRADRGAAFASERKVLRVLGWRGQVPVGPGEVWTLSPGTAPTRRRYHEQSARPGRIDRGAAARHLGELLAASCGERAISDVKVSTLLSGGIDSAAVALLLKDHVPGLVAYTAVMDPRSPDLKAAREVARFLSLTLVEVPVSRPTPADLSEVVRVIEMPSKAQVEIGWACMALARAMQVDRVKVTFSGEGSDELWASYGFSYHALKTKDWHAYRRDLFLGQAERNFARCNKVFMAYGIECRLPFLNPNLVSFALSLPREA…	462	55	99	1CT9	30	90	Yes				Yes	No	NA	NA	COG0367	Asparagine synthetase B (glutamine-hydrolyzing)	pfam13537	Glutamine amidotransferase domain	cd00712	AsnB , Glutamine amidotransferases class-II (GATase) asparagine synthase_B type	PRK09431,TIGR01536	Asparagine_synthase B, glutamine hydrolyzing	Glutamate metabolism	59	2.9E-37/3.50E-99	131/327.9	CAT1	1386	49953	51338	XMXXXVMXXXXXXXXVVXXXXXXXXXXXXVXXXXXXMXXXXVXXMHVVVXXXXVVVXXXVXXXXXXHXVXXXXXMVXVXXXXXXHXMMMXMXXXXXXXXXXXXXXXVVXXVXXXXXXXXXX	88	XMXXXVMXXXXXXXXVVXXXXXXXXXXXXVXXXXXXMXXXXVXXMHVVVXXXXVVVXXXVXXXXXXHXVXXXXXMVXVXXXXXXHXMM	MXMXXXXXXXXXXXXXXXVVXXVXXXXXXXXXX
				47.7568	86.6757
				AVERAGE	AVERAGE

### Sheet: column heading descriptions
AVG_ID: unique identifier given to the sequence
nucleotide sequence
amino acid sequence
length (AA): number of amino acids in the translated AVG sequence
% sequence identifty NCBI BLAST nr: sequence identity in the most similar BLAST search (nr database) that covers the greastest extent of the AVG
% coverage NCBI BLAST nr: the extent of the coverage of most or nearly most similar BLAST hit in the previous column
PDB most similar seq: the Protein Data Bank (PDB) id of the most similar sequence with a structure in the PDB, identified by NCBI BLAST sequence search PDB proteins.
% seq ID of AVG to PDB: sequence identity of the most similar sequence with a structure in the PDB
% coverage of AVG by PDB : the fraction of the length of the AVG which aligns with the sequence with a structure in the PDB
clone: whether or not the AVG was successfully cloned into an expression vector
soluble expression: whether or not the cloned AVG could be expressed as a soluble protein
purified: whether or not the expressed soluble AVG could be purified successfully
activity: whether or not the purified AVG had activity; no entry means it was not assayed for activity
alphafold: whether or not the structure of the AVG could be predicted from the sequence
activity informed by metatranscriptome
metaT average (RPKM)
metaT samples detected
COG(s): Clusters of Orthologous Groups (COG) id to which the AVG sequence bears the most resemblance, from NCBI Conserved Domain Database (CDD)
COG(s) description: brief description of COG(s), from NCBI CDD
Pfam (InterPro): Pfam protein sequence family, from NCBI CDD
Pfam description: Pfam description, from NCBI CDD
CDD conserved domain database: CDD descriptor
CDD description: from NCBI
other family info: additional accession numbers for other databases, from CDD
annotation: consensus annotation derived from various sources
function examples: possible functions derived from analysis of annotations
most sim
E-value
bitscore/coverage%
category
length (nucleotide)
start
end
gene arrangement: (M:metabolic gene; V: viral non-hallmark gene; H: viral hallmark gene; X: hypothetical)
AVG_index
AVG_upstream
AVG_downstream
